# When good guides go bad: empirical evaluation of all unique Cas9 protospacers in *E. coli* reveal widespread functionality and rules for gRNA design

**DOI:** 10.1101/2025.05.23.651106

**Authors:** Elise K. Phillips, Riley Harrison, S’Khaja Charles, Dawn Klingeman, Timothy D. Wiser, Carrie A. Eckert, William G. Alexander

**Author notes:** This manuscript has been authored by UT-Battelle, LLC under Contract No. DE-AC05-00OR22725 with the U.S. Department of Energy. The United States Government retains and the publisher, by accepting the article for publication, acknowledges that the United States Government retains a non-exclusive, paid-up, irrevocable, world-wide license to publish or reproduce the published form of this manuscript, or allow others to do so, for United States Government purposes. The Department of Energy will provide public access to these results of federally sponsored research in accordance with the DOE Public Access Plan (http://energy.gov/downloads/doe-public-access-plan).

## Abstract

The Cas9 nuclease has become central to modern methods and technologies in synthetic biology, largely due to the ease in which it can be targeted to specific DNA loci via guide RNAs (gRNAs). Reports vary widely on the actual specificity of this targeting, with some studies observing 60% of gRNAs possessing no activity against the genome, yet an assumption that inactive gRNAs are rare persists in the *E. coli* community. To resolve these contradictions, we evaluated the activity of nearly 500,000 unique gRNAs in the *E. coli* K12 MG1655 genome. We show that the overwhelming majority (at least 93%) of unique gRNAs are functional while only 0.3% are nonfunctional.These nonfunctional gRNAs exhibit strong spacer self-interaction, which can be either excluded using a simple design rule or “repaired” during library design. Finally, this work provides the greater microbial synthetic biology community both a set of nearly half a million *E. coli* gRNAs that have been empirically evaluated *in vivo* as well as a thoroughly evaluated experimental procedure, complete with appropriate controls for Cas9 activity, for conducting Cas9 assays in *E. coli* specifically and bacteria more generally.

**GRAPHICAL ABSTRACT:** 
