## SupplementalMaterialAndData for "When good guides go bad: empirical evaluation of all unique Cas9 protospacers in *E. coli* reveal widespread functionality and rules for gRNA design": SupplementaryTable1.xlsx

### Sheet: primers
Accession #	Sequence	Function
oWGA137	GTTTTAGAGCTAGAAATAGCAAGTTAAAATAAGGCTAGT	used to linearize pSS9 for E. coli gRNA pool cloning
oWGA138	ACTAGTATTATACCTAGGACTGAGCTAGCTG	used to linearize pSS9 for E. coli gRNA pool cloning
oWGA139	ACTAGCCTTATTTTAACTTGCTATTTCTAGCTCTAAAAC	used to amplify E. coli gRNA oligo pools as a second-strand synthesis and reverse primer
oWGA140	CAGCTAGCTCAGTCCTAGGTATAATACTAGT	used to amplify E. coli gRNA oligo pools as the forward primer
oWGA157	GACAGCTAGCTCAGTCCTAGGTATAATAC	phased Illumina primer for all libraries save for the Nonfunctional library
oWGA158	NGACAGCTAGCTCAGTCCTAGGTATAATAC	phased Illumina primer for all libraries save for the Nonfunctional library
oWGA159	NNGACAGCTAGCTCAGTCCTAGGTATAATAC	phased Illumina primer for all libraries save for the Nonfunctional library
oWGA160	NNNGACAGCTAGCTCAGTCCTAGGTATAATAC	phased Illumina primer for all libraries save for the Nonfunctional library
oWGA161	NNNNGACAGCTAGCTCAGTCCTAGGTATAATAC	phased Illumina primer for all libraries save for the Nonfunctional library
oWGA162	CTAGCCTTATTTTAACTTGCTATTTCTAGCTC	phased Illumina primer for all libraries save for the Nonfunctional library
oWGA163	NCTAGCCTTATTTTAACTTGCTATTTCTAGCTC	phased Illumina primer for all libraries save for the Nonfunctional library
oWGA164	NNCTAGCCTTATTTTAACTTGCTATTTCTAGCTC	phased Illumina primer for all libraries save for the Nonfunctional library
oWGA165	NNNCTAGCCTTATTTTAACTTGCTATTTCTAGCTC	phased Illumina primer for all libraries save for the Nonfunctional library
oWGA166	NNNNCTAGCCTTATTTTAACTTGCTATTTCTAGCTC	phased Illumina primer for all libraries save for the Nonfunctional library
oWGA228	AGGTCGAGTCAGAAATGAGAATGATTGGCC	amplifies left flank of IS1C for fusion, also amplifies entire KO cassette for transformation
oWGA229	GCTAGCTCACTCGGTCGCTACGCTCGGAGCAGCATGACAAAGTCATCGGG	amplifies left flank of IS1C for fusion
oWGA230	GAGCGTAGCGACCGAGTGAGC	amplifies SmR gene and promoter from pNW33N for fusion
oWGA231	ACGGTCACACTGCTTCCGGTAG	amplifies SmR gene and promoter from pNW33N for fusion
oWGA232	ACCGGAAGCAGTGTGACCGTGAATTTTCAGCCCGGATGTTTCACGTACC	amplifies right flank of IS1C for fusion
oWGA233	CGCTCATCTTTCAACGACTTGATTTGCGG	amplifies right flank of IS1C for fusion, also amplifies entire KO cassette for transformation
oWGA236	GAAAGACATTGGATCGAATTCTACAACC	primers flanking IS1C element, used to confirm deletion
oWGA237	CATTTCGACGATTTGACGATAGGC	primers flanking IS1C element, used to confirm deletion
oWGA333	CGCTAAGGATGATTTCTGGAATTCTAAAGATC	extended phased Illumina primer for Nonfunctional library, returns promoter, spacer, and scaffold
oWGA334	NCGCTAAGGATGATTTCTGGAATTCTAAAGATC	extended phased Illumina primer for Nonfunctional library, returns promoter, spacer, and scaffold
oWGA335	NNCGCTAAGGATGATTTCTGGAATTCTAAAGATC	extended phased Illumina primer for Nonfunctional library, returns promoter, spacer, and scaffold
oWGA336	NNNCGCTAAGGATGATTTCTGGAATTCTAAAGATC	extended phased Illumina primer for Nonfunctional library, returns promoter, spacer, and scaffold
oWGA337	NNNNCGCTAAGGATGATTTCTGGAATTCTAAAGATC	extended phased Illumina primer for Nonfunctional library, returns promoter, spacer, and scaffold
oWGA338	TTTGTTCGGGCCCAAGCTTC	extended phased Illumina primer for Nonfunctional library, returns promoter, spacer, and scaffold
oWGA339	NTTTGTTCGGGCCCAAGCTTC	extended phased Illumina primer for Nonfunctional library, returns promoter, spacer, and scaffold
oWGA340	NNTTTGTTCGGGCCCAAGCTTC	extended phased Illumina primer for Nonfunctional library, returns promoter, spacer, and scaffold
oWGA341	NNNTTTGTTCGGGCCCAAGCTTC	extended phased Illumina primer for Nonfunctional library, returns promoter, spacer, and scaffold
oWGA342	NNNNTTTGTTCGGGCCCAAGCTTC	extended phased Illumina primer for Nonfunctional library, returns promoter, spacer, and scaffold

### Sheet: plasmids
Name	Description
pNW33N	plasmid template for SmR amplification	AY237122.1
pSIM5	Lambda Red Recombineering plasmid
pSS9-RNA	gRNA-bearing plasmid
pWGA128	nonfunctional gRNA control plasmid
pWGA129	library wash control plasmid
pWGA130	functional gRNA control plasmid
pX2-Cas9	Cas9 under ParaBAD control

### Sheet: strains
Identification	Genotype	Notes
E. coli K12 MG1655	wt	Host E. coli strain used for all libraries
ISΔ	IS1CΔ::SmR	IS1C KO strain used in Briar Patch Work
E. cloni	F- mcrA Δ(mrr-hsdRMS-mcrBC) endA1 recA1 Φ80dlacZΔM15 ΔlacX74 araD139 Δ(ara,leu)7697galU galK rpsL nupG λ- tonA (StrR)	library cloning strain used for all libraries
